# Epidemiological inference for emerging viruses using segregating sites

**DOI:** 10.1101/2021.07.07.451508

**Authors:** Yeongseon Park, Michael Martin, Katia Koelle

**Affiliations:** Graduate Program in Population Biology, Ecology, and Evolution, Emory University, Atlanta, GA 30322; Department of Biology, Emory University, Atlanta, GA 30322; Emory Center of Excellence for Influenza Research and Response (CEIRR), Atlanta GA, USA

**Keywords:** statistical inference, segregating sites, viral sequence data, infectious disease modeling, phylodynamics, SARS-CoV-2

## Abstract

Epidemiological models are commonly fit to case data to estimate model parameters and to infer unobserved disease dynamics. Epidemiological models have also been fit to viral sequence data using phylodynamic inference approaches that rely on the reconstruction of viral phylogenies. However, especially early on in an expanding viral population, phylogenetic uncertainty can be substantial and methods that require integration over this uncertainty can be computationally intensive. Moreover, these approaches require estimation of parameters associated with models of sequence evolution in addition to the estimation of epidemiological parameters that are of primary interest. Here, we present an alternative approach to phylodynamic inference that can be used early on during the expansion of a viral lineage that circumvents the need for phylogenetic tree reconstruction. Our “tree-free” approach instead relies on quantifying the number of segregating sites observed in sets of sequences over time and using this trajectory of segregating sites to infer epidemiological parameters within a Sequential Monte Carlo (SMC) framework. Using forward simulations, we first show that epidemiological parameters and processes leave characteristic signatures in segregating site trajectories, demonstrating that these trajectories have the potential to be used for interfacing epidemiological models with sequence data. We then show that our proposed approach accurately recovers key epidemiological quantities such as the basic reproduction number and the timing of the index case from mock data simulated under a single-introduction scenario. Finally, we apply our approach to SARS-CoV-2 sequence data from France, estimating a reproductive number of approximately 2.5 to 2.7 under an epidemiological model structure that allows for multiple introductions, consistent with estimates from epidemiological surveillance data. Our findings indicate that “tree-free” statistical inference approaches that rely on simple population genetic summary statistics can be informative of epidemiological parameters and can be used for reconstructing infectious disease dynamics early on in an epidemic or during the expansion of a viral lineage.
