## Supplemental Table 1 for "Epidemiological inference for emerging viruses using segregating sites"

Study	Donor	Recipient	# SNPs
Popa et al. 2020	EPI_ISL_419656	EPI_ISL_437993	0
Popa et al. 2020	EPI_ISL_419656	EPI_ISL_437994	0
Popa et al. 2020	EPI_ISL_437994	EPI_ISL_437995	0
Popa et al. 2020	EPI_ISL_437994	EPI_ISL_438017	0
Popa et al. 2020	EPI_ISL_437994	EPI_ISL_438003	0
Popa et al. 2020	EPI_ISL_437994	EPI_ISL_438005	0
Popa et al. 2020	EPI_ISL_437994	EPI_ISL_437998	0
Popa et al. 2020	EPI_ISL_437994	EPI_ISL_583869	0
Popa et al. 2020	EPI_ISL_438005	EPI_ISL_438013	0
Popa et al. 2020	EPI_ISL_438005	EPI_ISL_438014	0
Popa et al. 2020	EPI_ISL_437998	EPI_ISL_438008	1
Popa et al. 2020	EPI_ISL_438008	EPI_ISL_438007	1
Popa et al. 2020	EPI_ISL_583869	EPI_ISL_438011	0
Popa et al. 2020	EPI_ISL_583869	EPI_ISL_583870	0
Popa et al. 2020	EPI_ISL_583869	EPI_ISL_438019	0
Popa et al. 2020	EPI_ISL_583869	EPI_ISL_438016	0
Popa et al. 2020	EPI_ISL_583869	EPI_ISL_583880	0
Popa et al. 2020	EPI_ISL_438016	EPI_ISL_438022	0
Popa et al. 2020	EPI_ISL_438022	EPI_ISL_438038	1
Popa et al. 2020	EPI_ISL_583870	EPI_ISL_438020	1
Popa et al. 2020	EPI_ISL_583870	EPI_ISL_438018	0
Popa et al. 2020	EPI_ISL_583870	EPI_ISL_583871	1
Popa et al. 2020	EPI_ISL_583870	EPI_ISL_475770	1
Popa et al. 2020	EPI_ISL_583871	EPI_ISL_583876	0
Popa et al. 2020	EPI_ISL_583871	EPI_ISL_583877	0
Popa et al. 2020	EPI_ISL_583871	EPI_ISL_583872	0
Popa et al. 2020	EPI_ISL_583872	EPI_ISL_583875	0
Popa et al. 2020	EPI_ISL_583872	EPI_ISL_583878	0
Popa et al. 2020	EPI_ISL_583875	EPI_ISL_438052	1
Popa et al. 2020	EPI_ISL_583875	EPI_ISL_438053	0
Popa et al. 2020	EPI_ISL_583875	EPI_ISL_438051	0
Popa et al. 2020	EPI_ISL_438051	EPI_ISL_438085	0
Popa et al. 2020	EPI_ISL_475770	EPI_ISL_583881	1
Popa et al. 2020	EPI_ISL_583880	EPI_ISL_438025	0
Popa et al. 2020	EPI_ISL_438039	EPI_ISL_438063	0
Popa et al. 2020	EPI_ISL_438100	EPI_ISL_438098	1
Popa et al. 2020	EPI_ISL_438035	EPI_ISL_438034	0
Popa et al. 2020	EPI_ISL_438035	EPI_ISL_438036	0
Popa et al. 2020	EPI_ISL_438035	EPI_ISL_438037	0
Braun et al. 2021	EPI_ISL_421299	EPI_ISL_421306	0
Braun et al. 2021	EPI_ISL_421323	EPI_ISL_421290	0
Braun et al. 2021	EPI_ISL_421327	EPI_ISL_421319	0
Braun et al. 2021	EPI_ISL_421328	EPI_ISL_421325	0
Braun et al. 2021	EPI_ISL_421332	EPI_ISL_421287	0
Braun et al. 2021	EPI_ISL_484813	EPI_ISL_484807	0
Braun et al. 2021	EPI_ISL_484919	EPI_ISL_484926	1
Braun et al. 2021	EPI_ISL_484919	EPI_ISL_484950	0
Braun et al. 2021	EPI_ISL_484926	EPI_ISL_484950	1
Braun et al. 2021	EPI_ISL_484921	EPI_ISL_484961	0
Braun et al. 2021	EPI_ISL_484921	EPI_ISL_484818	0
Braun et al. 2021	EPI_ISL_484961	EPI_ISL_484818	0
Braun et al. 2021	EPI_ISL_484952	EPI_ISL_484911	0
Braun et al. 2021	EPI_ISL_484973	EPI_ISL_484977	0
Braun et al. 2021	EPI_ISL_484976	EPI_ISL_495484	0
Braun et al. 2021	EPI_ISL_495461	EPI_ISL_509895	0
Braun et al. 2021	EPI_ISL_509876	EPI_ISL_509982	0
Braun et al. 2021	EPI_ISL_509876	EPI_ISL_509991	0
Braun et al. 2021	EPI_ISL_509876	EPI_ISL_509986	0
Braun et al. 2021	EPI_ISL_509982	EPI_ISL_509991	0
Braun et al. 2021	EPI_ISL_509982	EPI_ISL_509986	0
Braun et al. 2021	EPI_ISL_509991	EPI_ISL_509986	0
Braun et al. 2021	EPI_ISL_509897	EPI_ISL_509878	0
Braun et al. 2021	EPI_ISL_509897	EPI_ISL_509866	2
Braun et al. 2021	EPI_ISL_509878	EPI_ISL_509866	2
Braun et al. 2021	EPI_ISL_428254	EPI_ISL_428256	0
Braun et al. 2021	EPI_ISL_436627	EPI_ISL_436628	0
Braun et al. 2021	EPI_ISL_425176	EPI_ISL_427427	0
James et al. 2020	EPI_ISL_467433	EPI_ISL_467467	2
James et al. 2020	EPI_ISL_467433	EPI_ISL_467435	1
James et al. 2020	EPI_ISL_467433	EPI_ISL_467458	1
James et al. 2020	EPI_ISL_467446	EPI_ISL_467468	0
James et al. 2020	EPI_ISL_467446	EPI_ISL_467451	0
James et al. 2020	EPI_ISL_467444	EPI_ISL_467466	1
James et al. 2020	EPI_ISL_467444	EPI_ISL_467456	1
James et al. 2020	EPI_ISL_467444	EPI_ISL_467455	1
James et al. 2020	EPI_ISL_467444	EPI_ISL_467432	1
James et al. 2020	EPI_ISL_467444	EPI_ISL_467433	0
James et al. 2020	EPI_ISL_467444	EPI_ISL_467442	0
Lythgoe et al. 2021	NA	NA	0
Lythgoe et al. 2021	NA	NA	2
Lythgoe et al. 2021	NA	NA	1
Lythgoe et al. 2021	NA	NA	0
Lythgoe et al. 2021	NA	NA	0
Lythgoe et al. 2021	NA	NA	0
Lythgoe et al. 2021	NA	NA	1
Lythgoe et al. 2021	NA	NA	2
Lythgoe et al. 2021	NA	NA	0
